# Heterochromatin-dependent transcription of satellite DNAs in the *Drosophila melanogaster* female germline

**DOI:** 10.1101/2020.08.26.268920

**Authors:** Xiaolu Wei, Danna G. Eickbush, Iain Speece, Amanda M. Larracuente

## Abstract

Large blocks of tandemly repeated DNAs—satellite DNAs (satDNAs)—play important roles in heterochromatin formation and chromosome segregation. We know little about how satDNAs are regulated, however their misregulation is associated with genomic instability and human diseases. We use the *Drosophila melanogaster* germline as a model to study the regulation of satDNA transcription and chromatin. Here we show that complex satDNAs (>100-bp repeat units) are transcribed into long noncoding RNAs and processed into piRNAs (PIWI interacting RNAs). This satDNA piRNA production depends on the Rhino-Deadlock-Cutoff complex and the transcription factor Moonshiner—a previously-described non-canonical pathway that licenses heterochromatin-dependent transcription of dual-strand piRNA clusters. We show that this pathway is important for establishing heterochromatin at satDNAs. Therefore, satDNAs are regulated by piRNAs originating from their own genomic loci. This novel mechanism of satDNA regulation provides insight into the role of piRNA pathways in heterochromatin formation and genome stability.
