## Supplementary material for "Heterochromatin-dependent transcription of satellite DNAs in the *Drosophila melanogaster* female germline": Figure 3-figure supplement 3-Source Data

### Sheet: Figure 3-figure supplement 3A
Figure 3-figure supplement 3A-Source Data (data from (Malone, et al. 2009; Handler, et al. 2011; Olivieri, et al. 2012; Preall, et al. 2012; Czech, et al. 2013))
protein	replicate	repeat	log2FC
Armitage	Armitage_1	Rsp_SAT	1.73334
Armitage	Armitage_1	1pt688_SAT	0.1021
Armitage	Armitage_2	Rsp_SAT	-0.218011
Armitage	Armitage_2	1pt688_SAT	-0.247597
Armitage	Armitage_4	Rsp_SAT	1.00948
Armitage	Armitage_4	1pt688_SAT	-0.125178
Gasz	Gasz_1	Rsp_SAT	-0.91336
Gasz	Gasz_1	1pt688_SAT	-0.401249
Shutdown	Shutdown_1	Rsp_SAT	-0.66951
Shutdown	Shutdown_1	1pt688_SAT	-2.88109
Shutdown	Shutdown_2	Rsp_SAT	-3.10298
Shutdown	Shutdown_2	1pt688_SAT	-4.62461
hutdown	Shutdown_3	Rsp_SAT	-0.971773
Shutdown	Shutdown_3	1pt688_SAT	-1.87097
Vreteno	Vreteno_1	Rsp_SAT	-1.77763
Vreteno	Vreteno_1	1pt688_SAT	-1.04097
Vreteno	Vreteno_2	Rsp_SAT	0.0528801
Vreteno	Vreteno_2	1pt688_SAT	-0.16307
Zucchini	Zucchini_1	Rsp_SAT	-1.24452
Zucchini	Zucchini_1	1pt688_SAT	-0.43136
Zucchini	Zucchini_3	Rsp_SAT	1.79027
Zucchini	Zucchini_3	1pt688_SAT	0.503827
Armitage	Armitage_1	piRNA_cluster_20A	-3.21112
Armitage	Armitage_1	piRNA_cluster_flamenco	0.278516
Armitage	Armitage_1	piRNA_cluster_42AB	-2.86106
Armitage	Armitage_1	piRNA_cluster_38C1	-2.52562
Armitage	Armitage_1	piRNA_cluster_38C2	-2.66989
Armitage	Armitage_1	piRNA_cluster_80F	-2.25873
Armitage	Armitage_2	piRNA_cluster_20A	-3.29344
Armitage	Armitage_2	piRNA_cluster_flamenco	-0.267993
Armitage	Armitage_2	piRNA_cluster_42AB	-4.36866
Armitage	Armitage_2	piRNA_cluster_38C1	-3.43572
Armitage	Armitage_2	piRNA_cluster_38C2	-2.97395
Armitage	Armitage_2	piRNA_cluster_80F	-4.92675
Armitage	Armitage_4	piRNA_cluster_20A	-4.55825
Armitage	Armitage_4	piRNA_cluster_flamenco	-5.37194
Armitage	Armitage_4	piRNA_cluster_42AB	-2.47273
Armitage	Armitage_4	piRNA_cluster_38C1	-2.73471
Armitage	Armitage_4	piRNA_cluster_38C2	-1.17925
Armitage	Armitage_4	piRNA_cluster_80F	-3.51165
Gasz	Gasz_1	piRNA_cluster_20A	-3.18953
Gasz	Gasz_1	piRNA_cluster_flamenco	0.278952
Gasz	Gasz_1	piRNA_cluster_42AB	-2.77495
Gasz	Gasz_1	piRNA_cluster_38C1	-1.98104
Gasz	Gasz_1	piRNA_cluster_38C2	-1.96622
Gasz	Gasz_1	piRNA_cluster_80F	-2.37256
Shutdown	Shutdown_1	piRNA_cluster_20A	-3.83179
Shutdown	Shutdown_1	piRNA_cluster_flamenco	-0.362285
Shutdown	Shutdown_1	piRNA_cluster_42AB	-4.16501
Shutdown	Shutdown_1	piRNA_cluster_38C1	-3.2666
Shutdown	Shutdown_1	piRNA_cluster_38C2	-4.83654
Shutdown	Shutdown_1	piRNA_cluster_80F	-4.5971
Shutdown	Shutdown_2	piRNA_cluster_20A	-6.05946
Shutdown	Shutdown_2	piRNA_cluster_flamenco	-2.38874
Shutdown	Shutdown_2	piRNA_cluster_42AB	-6.082
Shutdown	Shutdown_2	piRNA_cluster_38C1	-4.10951
Shutdown	Shutdown_2	piRNA_cluster_38C2	-5.7171
Shutdown	Shutdown_2	piRNA_cluster_80F	-6.3547
Shutdown	Shutdown_3	piRNA_cluster_20A	-2.77764
Shutdown	Shutdown_3	piRNA_cluster_flamenco	-0.568808
Shutdown	Shutdown_3	piRNA_cluster_42AB	-4.21593
Shutdown	Shutdown_3	piRNA_cluster_38C1	-2.87995
Shutdown	Shutdown_3	piRNA_cluster_38C2	-3.85322
Shutdown	Shutdown_3	piRNA_cluster_80F	-3.63205
Vreteno	Vreteno_1	piRNA_cluster_20A	-2.49473
Vreteno	Vreteno_1	piRNA_cluster_flamenco	-0.441018
Vreteno	Vreteno_1	piRNA_cluster_42AB	-5.07099
Vreteno	Vreteno_1	piRNA_cluster_38C1	-2.81781
Vreteno	Vreteno_1	piRNA_cluster_38C2	-2.56062
Vreteno	Vreteno_1	piRNA_cluster_80F	-4.00752
Vreteno	Vreteno_2	piRNA_cluster_20A	-3.50613
Vreteno	Vreteno_2	piRNA_cluster_flamenco	-3.95642
Vreteno	Vreteno_2	piRNA_cluster_42AB	-2.89367
Vreteno	Vreteno_2	piRNA_cluster_38C1	-3.20504
Vreteno	Vreteno_2	piRNA_cluster_38C2	-1.94395
Vreteno	Vreteno_2	piRNA_cluster_80F	-3.09094
Zucchini	Zucchini_1	piRNA_cluster_20A	-4.04433
Zucchini	Zucchini_1	piRNA_cluster_flamenco	-0.390714
Zucchini	Zucchini_1	piRNA_cluster_42AB	-4.86804
Zucchini	Zucchini_1	piRNA_cluster_38C1	-3.578
Zucchini	Zucchini_1	piRNA_cluster_38C2	-3.44634
Zucchini	Zucchini_1	piRNA_cluster_80F	-5.39243
Zucchini	Zucchini_3	piRNA_cluster_20A	-4.70083
Zucchini	Zucchini_3	piRNA_cluster_flamenco	-4.88601
Zucchini	Zucchini_3	piRNA_cluster_42AB	-2.64892
Zucchini	Zucchini_3	piRNA_cluster_38C1	-2.35678
Zucchini	Zucchini_3	piRNA_cluster_38C2	-1.79828
Zucchini	Zucchini_3	piRNA_cluster_80F	-4.24559

### Sheet: Figure 3-figure supplement 3B
Figure 3-figure supplement 3B-Source Data (data from (Malone, et al. 2009; Olivieri, et al. 2012; Preall, et al. 2012; Zhang, et al. 2012; Czech, et al. 2013; Sato, et al. 2015; Wang, et al. 2015))
protein	replicate	repeat	log2FC
Ago3	Ago3	Rsp_SAT	-4.90848
Ago3	Ago3	1pt688_SAT	-2.01431
Aub	Aub_1	Rsp_SAT	0.703348
Aub	Aub_1	1pt688_SAT	-0.287226
Aub	Aub_2	Rsp_SAT	-0.156428
Aub	Aub_2	1pt688_SAT	-0.375989
Aub	Aub_3	Rsp_SAT	-0.0702019
Aub	Aub_3	1pt688_SAT	-0.477985
Krimper	Krimper_1	Rsp_SAT	-2.34296
Krimper	Krimper_1	1pt688_SAT	-2.60064
Krimper	Krimper_2	Rsp_SAT	-2.64247
Krimper	Krimper_2	1pt688_SAT	-2.59678
Piwi	Piwi_1	Rsp_SAT	0.923107
Piwi	Piwi_1	1pt688_SAT	-0.536299
Piwi	Piwi_2	Rsp_SAT	-1.4244
Piwi	Piwi_2	1pt688_SAT	-0.673923
Piwi	Piwi_3	Rsp_SAT	1.81094
Piwi	Piwi_3	1pt688_SAT	-1.13966
SpnE	SpnE_1	Rsp_SAT	0.960462
SpnE	SpnE_1	1pt688_SAT	-0.593193
SpnE	SpnE_2	Rsp_SAT	-1.31486
SpnE	SpnE_2	1pt688_SAT	-2.63806
UAP56	UAP56	Rsp_SAT	-2.03932
UAP56	UAP56	1pt688_SAT	-2.85673
Vasa	Vasa_1	Rsp_SAT	0.1718
Vasa	Vasa_1	1pt688_SAT	-0.139266
Vasa	Vasa_2	Rsp_SAT	0.0959338
Vasa	Vasa_2	1pt688_SAT	-0.36769
Ago3	Ago3	piRNA_cluster_20A	-3.43619
Ago3	Ago3	piRNA_cluster_flamenco	0.232097
Ago3	Ago3	piRNA_cluster_42AB	-3.35733
Ago3	Ago3	piRNA_cluster_38C1	-1.71573
Ago3	Ago3	piRNA_cluster_38C2	-3.3106
Ago3	Ago3	piRNA_cluster_80F	-2.96724
Aub	Aub_1	piRNA_cluster_20A	-1.30607
Aub	Aub_1	piRNA_cluster_flamenco	0.939401
Aub	Aub_1	piRNA_cluster_42AB	-1.19692
Aub	Aub_1	piRNA_cluster_38C1	-1.73656
Aub	Aub_1	piRNA_cluster_38C2	-0.756214
Aub	Aub_1	piRNA_cluster_80F	-0.717378
Aub	Aub_2	piRNA_cluster_20A	-1.19621
Aub	Aub_2	piRNA_cluster_flamenco	-0.259544
Aub	Aub_2	piRNA_cluster_42AB	-2.57066
Aub	Aub_2	piRNA_cluster_38C1	-1.72344
Aub	Aub_2	piRNA_cluster_38C2	-1.25296
Aub	Aub_2	piRNA_cluster_80F	-1.13969
Aub	Aub_3	piRNA_cluster_20A	-0.0965422
Aub	Aub_3	piRNA_cluster_flamenco	0.333247
Aub	Aub_3	piRNA_cluster_42AB	-0.968162
Aub	Aub_3	piRNA_cluster_38C1	-1.83057
Aub	Aub_3	piRNA_cluster_38C2	-0.323345
Aub	Aub_3	piRNA_cluster_80F	-1.13091
Krimper	Krimper_1	piRNA_cluster_20A	-2.76558
Krimper	Krimper_1	piRNA_cluster_flamenco	-0.0519575
Krimper	Krimper_1	piRNA_cluster_42AB	-4.89861
Krimper	Krimper_1	piRNA_cluster_38C1	-5.19287
Krimper	Krimper_1	piRNA_cluster_38C2	-4.25843
Krimper	Krimper_1	piRNA_cluster_80F	-3.97135
Krimper	Krimper_2	piRNA_cluster_20A	-3.4327
Krimper	Krimper_2	piRNA_cluster_flamenco	-0.395022
Krimper	Krimper_2	piRNA_cluster_42AB	-4.01517
Krimper	Krimper_2	piRNA_cluster_38C1	-3.64915
Krimper	Krimper_2	piRNA_cluster_38C2	-3.99841
Krimper	Krimper_2	piRNA_cluster_80F	-4.32652
Piwi	Piwi_1	piRNA_cluster_20A	-1.93494
Piwi	Piwi_1	piRNA_cluster_flamenco	-0.175896
Piwi	Piwi_1	piRNA_cluster_42AB	-1.83386
Piwi	Piwi_1	piRNA_cluster_38C1	-1.05302
Piwi	Piwi_1	piRNA_cluster_38C2	-1.99406
Piwi	Piwi_1	piRNA_cluster_80F	-1.77892
Piwi	Piwi_2	piRNA_cluster_20A	-2.10404
Piwi	Piwi_2	piRNA_cluster_flamenco	0.502025
Piwi	Piwi_2	piRNA_cluster_42AB	-2.39905
Piwi	Piwi_2	piRNA_cluster_38C1	-0.535281
Piwi	Piwi_2	piRNA_cluster_38C2	-2.71403
Piwi	Piwi_2	piRNA_cluster_80F	-1.50998
Piwi	Piwi_3	piRNA_cluster_20A	-1.42726
Piwi	Piwi_3	piRNA_cluster_flamenco	-3.0852
Piwi	Piwi_3	piRNA_cluster_42AB	-1.24328
Piwi	Piwi_3	piRNA_cluster_38C1	-1.07779
Piwi	Piwi_3	piRNA_cluster_38C2	-2.53435
Piwi	Piwi_3	piRNA_cluster_80F	-2.02676
SpnE	SpnE_1	piRNA_cluster_20A	-2.13131
SpnE	SpnE_1	piRNA_cluster_flamenco	0.558092
SpnE	SpnE_1	piRNA_cluster_42AB	-2.90377
SpnE	SpnE_1	piRNA_cluster_38C1	-2.51281
SpnE	SpnE_1	piRNA_cluster_38C2	-2.73369
SpnE	SpnE_1	piRNA_cluster_80F	-1.85295
SpnE	SpnE_2	piRNA_cluster_20A	-4.4016
SpnE	SpnE_2	piRNA_cluster_flamenco	0.609454
SpnE	SpnE_2	piRNA_cluster_42AB	-5.02149
SpnE	SpnE_2	piRNA_cluster_38C1	-4.64676
SpnE	SpnE_2	piRNA_cluster_38C2	-4.36013
SpnE	SpnE_2	piRNA_cluster_80F	-4.76136
UAP56	UAP56	piRNA_cluster_20A	0.355091
UAP56	UAP56	piRNA_cluster_flamenco	0.0559248
UAP56	UAP56	piRNA_cluster_42AB	-5.13529
UAP56	UAP56	piRNA_cluster_38C1	-4.27192
UAP56	UAP56	piRNA_cluster_38C2	-3.66969
UAP56	UAP56	piRNA_cluster_80F	-1.9167
Vasa	Vasa_1	piRNA_cluster_20A	-1.59875
Vasa	Vasa_1	piRNA_cluster_flamenco	0.213975
Vasa	Vasa_1	piRNA_cluster_42AB	-2.56209
Vasa	Vasa_1	piRNA_cluster_38C1	-1.85092
Vasa	Vasa_1	piRNA_cluster_38C2	-0.875214
Vasa	Vasa_1	piRNA_cluster_80F	-1.94119
Vasa	Vasa_2	piRNA_cluster_20A	-1.41323
Vasa	Vasa_2	piRNA_cluster_flamenco	0.206049
Vasa	Vasa_2	piRNA_cluster_42AB	-2.345
Vasa	Vasa_2	piRNA_cluster_38C1	-3.01962
Vasa	Vasa_2	piRNA_cluster_38C2	-1.63872
Vasa	Vasa_2	piRNA_cluster_80F	-1.87541

### Sheet: Figure 3-figure supplement 3C
Figure 3-figure supplement 3C-Source Data (data from (Malone, et al. 2009; Olivieri, et al. 2012; Preall, et al. 2012; Zhang, et al. 2012; Czech, et al. 2013; Sato, et al. 2015; Wang, et al. 2015))
protein	replicate	repeat	log2FC
Ago3	Ago3	Rsp_SAT	-4.49518
Ago3	Ago3	1pt688_SAT	-1.65853
Aub	Aub_1	Rsp_SAT	0.0595388
Aub	Aub_1	1pt688_SAT	-0.931037
Aub	Aub_2	Rsp_SAT	0.26267
Aub	Aub_2	1pt688_SAT	0.0553147
Aub	Aub_3	Rsp_SAT	-0.174845
Aub	Aub_3	1pt688_SAT	-0.582629
Krimper	Krimper_1	Rsp_SAT	-2.23229
Krimper	Krimper_1	1pt688_SAT	-2.48994
Krimper	Krimper_2	Rsp_SAT	-1.94187
Krimper	Krimper_2	1pt688_SAT	-1.89614
Piwi	Piwi_1	Rsp_SAT	1.29351
Piwi	Piwi_1	1pt688_SAT	-0.165886
Piwi	Piwi_2	Rsp_SAT	-1.67215
Piwi	Piwi_2	1pt688_SAT	-0.909464
SpnE	SpnE_1	Rsp_SAT	0.737588
SpnE	SpnE_1	1pt688_SAT	-0.81607
SpnE	SpnE_2	Rsp_SAT	-1.86813
SpnE	SpnE_2	1pt688_SAT	-3.1913
UAP56-oxidized	UAP56-oxidized	Rsp_SAT	-2.20395
UAP56-oxidized	UAP56-oxidized	1pt688_SAT	-3.97192
UAP56	UAP56	Rsp_SAT	-2.36422
UAP56	UAP56	1pt688_SAT	-3.16475
Vasa	Vasa_1	Rsp_SAT	0.239538
Vasa	Vasa_1	1pt688_SAT	-0.0593217
Vasa	Vasa_2	Rsp_SAT	-0.00729073
Vasa	Vasa_2	1pt688_SAT	-0.470913
Ago3	Ago3	piRNA_cluster_20A	-3.493
Ago3	Ago3	piRNA_cluster_flamenco	0
Ago3	Ago3	piRNA_cluster_42AB	-3.49365
Ago3	Ago3	piRNA_cluster_38C1	-1.89605
Ago3	Ago3	piRNA_cluster_38C2	-3.44684
Ago3	Ago3	piRNA_cluster_80F	-3.12054
Aub	Aub_1	piRNA_cluster_20A	-2.24548
Aub	Aub_1	piRNA_cluster_flamenco	0
Aub	Aub_1	piRNA_cluster_42AB	-2.13631
Aub	Aub_1	piRNA_cluster_38C1	-2.67597
Aub	Aub_1	piRNA_cluster_38C2	-1.69562
Aub	Aub_1	piRNA_cluster_80F	-1.65677
Aub	Aub_2	piRNA_cluster_20A	-0.965512
Aub	Aub_2	piRNA_cluster_flamenco	-1.4427e-06
Aub	Aub_2	piRNA_cluster_42AB	-2.32928
Aub	Aub_2	piRNA_cluster_38C1	-1.46158
Aub	Aub_2	piRNA_cluster_38C2	-0.966054
Aub	Aub_2	piRNA_cluster_80F	-0.887608
Aub	Aub_3	piRNA_cluster_20A	-0.429791
Aub	Aub_3	piRNA_cluster_flamenco	0
Aub	Aub_3	piRNA_cluster_42AB	-1.30141
Aub	Aub_3	piRNA_cluster_38C1	-2.16384
Aub	Aub_3	piRNA_cluster_38C2	-0.656594
Aub	Aub_3	piRNA_cluster_80F	-1.46417
Krimper	Krimper_1	piRNA_cluster_20A	-2.71365
Krimper	Krimper_1	piRNA_cluster_flamenco	0
Krimper	Krimper_1	piRNA_cluster_42AB	-4.84669
Krimper	Krimper_1	piRNA_cluster_38C1	-5.14108
Krimper	Krimper_1	piRNA_cluster_38C2	-4.20669
Krimper	Krimper_1	piRNA_cluster_80F	-3.91965
Krimper	Krimper_2	piRNA_cluster_20A	-3.03772
Krimper	Krimper_2	piRNA_cluster_flamenco	0
Krimper	Krimper_2	piRNA_cluster_42AB	-3.62016
Krimper	Krimper_2	piRNA_cluster_38C1	-3.25418
Krimper	Krimper_2	piRNA_cluster_38C2	-3.60355
Krimper	Krimper_2	piRNA_cluster_80F	-3.93162
Piwi	Piwi_1	piRNA_cluster_20A	-1.75906
Piwi	Piwi_1	piRNA_cluster_flamenco	-2.88539e-06
Piwi	Piwi_1	piRNA_cluster_42AB	-1.65797
Piwi	Piwi_1	piRNA_cluster_38C1	-0.877126
Piwi	Piwi_1	piRNA_cluster_38C2	-1.81819
Piwi	Piwi_1	piRNA_cluster_80F	-1.60303
Piwi	Piwi_2	piRNA_cluster_20A	-2.63491
Piwi	Piwi_2	piRNA_cluster_flamenco	0
Piwi	Piwi_2	piRNA_cluster_42AB	-2.91924
Piwi	Piwi_2	piRNA_cluster_38C1	-1.03498
Piwi	Piwi_2	piRNA_cluster_38C2	-3.18871
Piwi	Piwi_2	piRNA_cluster_80F	-2.01946
SpnE	SpnE_1	piRNA_cluster_20A	-2.6894
SpnE	SpnE_1	piRNA_cluster_flamenco	0
SpnE	SpnE_1	piRNA_cluster_42AB	-3.46186
SpnE	SpnE_1	piRNA_cluster_38C1	-3.07091
SpnE	SpnE_1	piRNA_cluster_38C2	-3.29179
SpnE	SpnE_1	piRNA_cluster_80F	-2.41104
SpnE	SpnE_2	piRNA_cluster_20A	-5.01109
SpnE	SpnE_2	piRNA_cluster_flamenco	0
SpnE	SpnE_2	piRNA_cluster_42AB	-5.63096
SpnE	SpnE_2	piRNA_cluster_38C1	-5.2563
SpnE	SpnE_2	piRNA_cluster_38C2	-4.96977
SpnE	SpnE_2	piRNA_cluster_80F	-5.37092
UAP56-oxidized	UAP56-oxidized	piRNA_cluster_20A	-0.0409731
UAP56-oxidized	UAP56-oxidized	piRNA_cluster_flamenco	0
UAP56-oxidized	UAP56-oxidized	piRNA_cluster_42AB	-5.12212
UAP56-oxidized	UAP56-oxidized	piRNA_cluster_38C1	-4.25409
UAP56-oxidized	UAP56-oxidized	piRNA_cluster_38C2	-3.9797
UAP56-oxidized	UAP56-oxidized	piRNA_cluster_80F	-1.99844
UAP56	UAP56	piRNA_cluster_20A	0.289806
UAP56	UAP56	piRNA_cluster_flamenco	0
UAP56	UAP56	piRNA_cluster_42AB	-5.19573
UAP56	UAP56	piRNA_cluster_38C1	-4.34481
UAP56	UAP56	piRNA_cluster_38C2	-3.72175
UAP56	UAP56	piRNA_cluster_80F	-1.97666
Vasa	Vasa_1	piRNA_cluster_20A	-1.84157
Vasa	Vasa_1	piRNA_cluster_flamenco	0
Vasa	Vasa_1	piRNA_cluster_42AB	-2.79423
Vasa	Vasa_1	piRNA_cluster_38C1	-2.06256
Vasa	Vasa_1	piRNA_cluster_38C2	-1.06182
Vasa	Vasa_1	piRNA_cluster_80F	-2.16263
Vasa	Vasa_2	piRNA_cluster_20A	-1.61929
Vasa	Vasa_2	piRNA_cluster_flamenco	0
Vasa	Vasa_2	piRNA_cluster_42AB	-2.55106
Vasa	Vasa_2	piRNA_cluster_38C1	-3.22572
Vasa	Vasa_2	piRNA_cluster_38C2	-1.84479
Vasa	Vasa_2	piRNA_cluster_80F	-2.08149
