## Supplementary material for "Heterochromatin-dependent transcription of satellite DNAs in the *Drosophila melanogaster* female germline": Figure 4-figure supplement 1-Source Data

Figure 4�figure supplement 1-Source Data (Data from (Akkouche, et al. 2017))
protein	repeatID	baseMean	log2FoldChange	lfcSE	stat	pvalue	padj
Piwi	Rsp_SAT	133.7226589	1.969562046	0.323176101	6.094392616	1.10E-09	4.14E-08
Piwi	1pt688_SAT	1553.015013	0.562725591	0.243418908	2.311757927	0.020791027	0.242143774
Piwi	piRNA_cluster_38C1	287.4946415	1.538426688	0.223863933	6.872150725	6.32E-12	7.28E-10
Piwi	piRNA_cluster_38C2	645.86368	0.504200887	0.178000089	2.832587844	0.004617288	0.103644972
Piwi	piRNA_cluster_flamenco	838.6621194	0.231672295	0.17106745	1.354274557	0.1756488	0.857252012
Piwi	piRNA_cluster_42AB	3837.563844	0.182587425	0.159839238	1.142319167	0.253321377	0.92929789
Piwi	piRNA_cluster_80F	3190.31586	-0.121479946	0.165275256	-0.735015926	0.462329795	0.993163367
Piwi	piRNA_cluster_20A	8324.037083	-0.112394072	0.166672189	-0.674342085	0.500093853	0.993163367
