## Supplementary material for "Heterochromatin-dependent transcription of satellite DNAs in the *Drosophila melanogaster* female germline": Figure 4-Source Data

Figure 4-Source Data (Data from (Akkouche, et al. 2017))
#study	replicate	repeat	log2FC
embPiwiKD	embPiwiKD_rep0	Rsp_SAT	-0.8005910029148563
embPiwiKD	embPiwiKD_rep0	1pt688_SAT	-0.38349334947520036
embPiwiKD	embPiwiKD_rep1	Rsp_SAT	1.1029963417173283
embPiwiKD	embPiwiKD_rep1	1pt688_SAT	-0.08018014881752832
embPiwiKD	embPiwiKD_rep2	Rsp_SAT	-0.41572912611653484
embPiwiKD	embPiwiKD_rep2	1pt688_SAT	-0.8205821522945662
embPiwiKD	embPiwiKD_rep0	piRNA_cluster_20A	-1.410189663070776
embPiwiKD	embPiwiKD_rep0	piRNA_cluster_flamenco	-0.5938293022440044
embPiwiKD	embPiwiKD_rep0	piRNA_cluster_42AB	-1.3399684012602366
embPiwiKD	embPiwiKD_rep0	piRNA_cluster_38C1	-1.1862709852533588
embPiwiKD	embPiwiKD_rep0	piRNA_cluster_38C2	-1.143024415655219
embPiwiKD	embPiwiKD_rep0	piRNA_cluster_80F	-0.31367356569089805
embPiwiKD	embPiwiKD_rep1	piRNA_cluster_20A	-1.9501561633156672
embPiwiKD	embPiwiKD_rep1	piRNA_cluster_flamenco	0.29830858499134477
embPiwiKD	embPiwiKD_rep1	piRNA_cluster_42AB	-0.8547485751716374
embPiwiKD	embPiwiKD_rep1	piRNA_cluster_38C1	0.009420792525553539
embPiwiKD	embPiwiKD_rep1	piRNA_cluster_38C2	-0.25214863121640624
embPiwiKD	embPiwiKD_rep1	piRNA_cluster_80F	-0.5044532045777677
embPiwiKD	embPiwiKD_rep2	piRNA_cluster_20A	-2.535185748165128
embPiwiKD	embPiwiKD_rep2	piRNA_cluster_flamenco	-0.7677285643074885
embPiwiKD	embPiwiKD_rep2	piRNA_cluster_42AB	-1.6734783812807568
embPiwiKD	embPiwiKD_rep2	piRNA_cluster_38C1	-1.7637800179003376
embPiwiKD	embPiwiKD_rep2	piRNA_cluster_38C2	-1.9332645141751557
embPiwiKD	embPiwiKD_rep2	piRNA_cluster_80F	-1.2873161604555579
