## Supplementary material for "Heterochromatin-dependent transcription of satellite DNAs in the *Drosophila melanogaster* female germline": TableS1

### Sheet: Sheet1
Table S1.	List of datasets used in this paper
	accession number	tissue	citation	DOI
small RNA-seq
	SRR060645	testis	Rozhkov et al., 2010	doi: 10.1261/rna.2217810
	SRR2046463	testis	Quenerch'du et al., 2016	doi: 10.1261/rna.055996.116
		testis	this study
	SRR1259520	head	Fagegaltier et al., 2014	doi: 10.1534/genetics.114.169268
	SRR1259521	head	Fagegaltier et al., 2014	doi: 10.1534/genetics.114.169268
	SRR031692	head	Ghildiyal et al., 2010	doi: 10.1261/rna.1972910
	SRR1259523	whole body (head removed)	Fagegaltier et al., 2014	doi: 10.1534/genetics.114.169268
	SRR1259522	whole body (head removed)	Fagegaltier et al., 2014	doi: 10.1534/genetics.114.169268
	SRR1187947	ovary	Mohn et al., 2014	doi: 10.1016/j.cell.2014.04.031
	SRR1187948	ovary	Mohn et al., 2014	doi: 10.1016/j.cell.2014.04.031
	SRR1187949	ovary	Mohn et al., 2014	doi: 10.1016/j.cell.2014.04.031
	SRR1187950	ovary	Mohn et al., 2014	doi: 10.1016/j.cell.2014.04.031
	SRR5445299	ovary	Andersen et al., 2017	doi: 10.1038/nature23482
	SRR5445300	ovary	Andersen et al., 2017	doi: 10.1038/nature23482
	SRR5445301	ovary	Andersen et al., 2017	doi: 10.1038/nature23482
	SRR5445307	ovary	Andersen et al., 2017	doi: 10.1038/nature23482
	SRR5445318	ovary	Andersen et al., 2017	doi: 10.1038/nature23482
	SRR891254	ovary	Pane et al., 2011	doi: 10.1038/emboj.2011.334.
	SRR891255	ovary	Pane et al., 2011	doi: 10.1038/emboj.2011.334.
	SRR891256	ovary	Pane et al., 2011	doi: 10.1038/emboj.2011.334.
	SRR891257	ovary	Pane et al., 2011	doi: 10.1038/emboj.2011.334.
	SRR5803096	ovary	Parhad et al., 2017	doi: 10.1016/j.devcel.2017.08.012
	SRR5803097	ovary	Parhad et al., 2017	doi: 10.1016/j.devcel.2017.08.012
	SRR1524976	ovary	Le.Thomas et al., 2014	doi: 10.1101/gad.245514.114.
	SRR1524977	ovary	Le.Thomas et al., 2014	doi: 10.1101/gad.245514.114.
	SRR037091	ovary	Klattenhoff et al., 2009	doi: 10.1016/j.cell.2009.07.014
	SRR037092	ovary	Klattenhoff et al., 2009	doi: 10.1016/j.cell.2009.07.014
	SRR827714	ovary	Czech et al., 2013	doi: 10.1016/j.molcel.2013.04.007
	SRR827716	ovary	Czech et al., 2013	doi: 10.1016/j.molcel.2013.04.007
	SRR827717	ovary	Czech et al., 2013	doi: 10.1016/j.molcel.2013.04.007
	SRR827718	ovary	Czech et al., 2013	doi: 10.1016/j.molcel.2013.04.007
	SRR827719	ovary	Czech et al., 2013	doi: 10.1016/j.molcel.2013.04.007
	SRR827720	ovary	Czech et al., 2013	doi: 10.1016/j.molcel.2013.04.007
	SRR499784	ovary	Preall et al., 2012	doi: 10.1261/rna.034405.112.
	SRR499785	ovary	Preall et al., 2012	doi: 10.1261/rna.034405.112.
	SRR499786	ovary	Preall et al., 2012	doi: 10.1261/rna.034405.112.
	SRR513384	ovary	Olivieri et al, 2012	doi: 10.1016/j.molcel.2012.07.021
	SRR513385	ovary	Olivieri et al, 2012	doi: 10.1016/j.molcel.2012.07.021
	SRR513386	ovary	Olivieri et al, 2012	doi: 10.1016/j.molcel.2012.07.021
	SRR513387	ovary	Olivieri et al, 2012	doi: 10.1016/j.molcel.2012.07.021
	SRR513388	ovary	Olivieri et al, 2012	doi: 10.1016/j.molcel.2012.07.021
	SRR513389	ovary	Olivieri et al, 2012	doi: 10.1016/j.molcel.2012.07.021
	SRR513390	ovary	Olivieri et al, 2012	doi: 10.1016/j.molcel.2012.07.021
	SRR513391	ovary	Olivieri et al, 2012	doi: 10.1016/j.molcel.2012.07.021
	SRR513392	ovary	Olivieri et al, 2012	doi: 10.1016/j.molcel.2012.07.021
	SRR513395	ovary	Olivieri et al, 2012	doi: 10.1016/j.molcel.2012.07.021
	SRR513396	ovary	Olivieri et al, 2012	doi: 10.1016/j.molcel.2012.07.021
	SRR016828	ovary	Malone et al., 2009	doi: 10.1016/j.cell.2009.03.040
	SRR016829	ovary	Malone et al., 2009	doi: 10.1016/j.cell.2009.03.040
	SRR016822	ovary	Malone et al., 2009	doi: 10.1016/j.cell.2009.03.040
	SRR016823	ovary	Malone et al., 2009	doi: 10.1016/j.cell.2009.03.040
	SRR016826	ovary	Malone et al., 2009	doi: 10.1016/j.cell.2009.03.040
	SRR016827	ovary	Malone et al., 2009	doi: 10.1016/j.cell.2009.03.040
	SRR016832	ovary	Malone et al., 2009	doi: 10.1016/j.cell.2009.03.040
	SRR016833	ovary	Malone et al., 2009	doi: 10.1016/j.cell.2009.03.040
	SRR016836	ovary	Malone et al., 2009	doi: 10.1016/j.cell.2009.03.040
	SRR016837	ovary	Malone et al., 2009	doi: 10.1016/j.cell.2009.03.040
	SRR016838	ovary	Malone et al., 2009	doi: 10.1016/j.cell.2009.03.040
	SRR016821	ovary	Malone et al., 2009	doi: 10.1016/j.cell.2009.03.040
	SRR407284	ovary	Zhang et al., 2012	doi: 10.1016/j.cell.2012.09.040.
	SRR407285	ovary	Zhang et al., 2012	doi: 10.1016/j.cell.2012.09.040.
	SRR407286	ovary	Zhang et al., 2012	doi: 10.1016/j.cell.2012.09.040.
	SRR407287	ovary	Zhang et al., 2012	doi: 10.1016/j.cell.2012.09.040.
	SRR407288	ovary	Zhang et al., 2012	doi: 10.1016/j.cell.2012.09.040.
	SRR317110	ovary	Handler et al., 2011	doi: 10.1038/emboj.2011.308.
	SRR317111	ovary	Handler et al., 2011	doi: 10.1038/emboj.2011.308.
	SRR317112	ovary	Handler et al., 2011	doi: 10.1038/emboj.2011.308.
	SRR317113	ovary	Handler et al., 2011	doi: 10.1038/emboj.2011.308.
	SRR317116	ovary	Handler et al., 2011	doi: 10.1038/emboj.2011.308.
	SRR317117	ovary	Handler et al., 2011	doi: 10.1038/emboj.2011.308.
	SRR2042568	ovary	Sato et al., 2015	doi: 10.1016/j.molcel.2015.06.024.
	SRR2042572	ovary	Sato et al., 2015	doi: 10.1016/j.molcel.2015.06.024.
	SRR1944886	ovary	Wang et al., 2015	doi: 10.1016/j.molcel.2015.08.007.
	SRR1944887	ovary	Wang et al., 2015	doi: 10.1016/j.molcel.2015.08.007.
	SRR1944875	ovary	Wang et al., 2015	doi: 10.1016/j.molcel.2015.08.007.
	SRR3657660	ovary	Akkouche et al., 2017	doi: 10.1016/j.molcel.2017.03.017.
	SRR3657661	ovary	Akkouche et al., 2017	doi: 10.1016/j.molcel.2017.03.017.
	SRR3657662	ovary	Akkouche et al., 2017	doi: 10.1016/j.molcel.2017.03.017.
	SRR3657663	ovary	Akkouche et al., 2017	doi: 10.1016/j.molcel.2017.03.017.
	SRR3657664	ovary	Akkouche et al., 2017	doi: 10.1016/j.molcel.2017.03.017.
ChIP-seq for Rhino			Akkouche et al., 2017	doi: 10.1016/j.molcel.2017.03.017.
	SRR5803091	ovary	Parhad et al., 2017	doi: 10.1016/j.devcel.2017.08.012
	SRR5803102	ovary	Parhad et al., 2017	doi: 10.1016/j.devcel.2017.08.012
	SRR5806898	ovary	Parhad et al., 2017	doi: 10.1016/j.devcel.2017.08.012
	SRR5806896	ovary	Parhad et al., 2017	doi: 10.1016/j.devcel.2017.08.012
	SRR1024309	ovary	Zhang et al., 2014	doi: 10.1016/j.cell.2014.04.030
	SRR1024325	ovary	Zhang et al., 2014	doi: 10.1016/j.cell.2014.04.030
	SRR1024304	ovary	Zhang et al., 2014	doi: 10.1016/j.cell.2014.04.030
	SRR1024307	ovary	Zhang et al., 2014	doi: 10.1016/j.cell.2014.04.030
	SRR1187981	ovary	Mohn et al., 2014	doi: 10.1016/j.cell.2014.04.031
	SRR1187982	ovary	Mohn et al., 2014	doi: 10.1016/j.cell.2014.04.031
	SRR1187960	ovary	Mohn et al., 2014	doi: 10.1016/j.cell.2014.04.031
	SRR1187961	ovary	Mohn et al., 2014	doi: 10.1016/j.cell.2014.04.031
ChIP-seq for H3K9me3
	SRR653343	ovary	Le Thomas et al., 2013	doi: 10.1101/gad.209841.112
	SRR653344	ovary	Le Thomas et al., 2013	doi: 10.1101/gad.209841.112
	SRR653350	ovary	Le Thomas et al., 2013	doi: 10.1101/gad.209841.112
	SRR653351	ovary	Le Thomas et al., 2013	doi: 10.1101/gad.209841.112
	SRR1187981	ovary	Mohn et al., 2014	doi: 10.1016/j.cell.2014.04.031
	SRR1187982	ovary	Mohn et al., 2014	doi: 10.1016/j.cell.2014.04.031
	SRR1187971	ovary	Mohn et al., 2014	doi: 10.1016/j.cell.2014.04.031
	SRR1187972	ovary	Mohn et al., 2014	doi: 10.1016/j.cell.2014.04.031
	SRR1213172	ovary	Klenov et al., 2014	doi: 10.1093/nar/gku268
	SRR1213173	ovary	Klenov et al., 2014	doi: 10.1093/nar/gku268
	SRR1213168	ovary	Klenov et al., 2014	doi: 10.1093/nar/gku268
	SRR1213169	ovary	Klenov et al., 2014	doi: 10.1093/nar/gku268
	SRR3657644	ovary	Akkouche et al., 2017	doi: 10.1016/j.molcel.2017.03.017.
	SRR3657645	ovary	Akkouche et al., 2017	doi: 10.1016/j.molcel.2017.03.017.
	SRR3657646	ovary	Akkouche et al., 2017	doi: 10.1016/j.molcel.2017.03.017.
	SRR3657647	ovary	Akkouche et al., 2017	doi: 10.1016/j.molcel.2017.03.017.
	SRR3657648	ovary	Akkouche et al., 2017	doi: 10.1016/j.molcel.2017.03.017.
	SRR3657649	ovary	Akkouche et al., 2017	doi: 10.1016/j.molcel.2017.03.017.
	SRR3657652	ovary	Akkouche et al., 2017	doi: 10.1016/j.molcel.2017.03.017.
	SRR3657653	ovary	Akkouche et al., 2017	doi: 10.1016/j.molcel.2017.03.017.
	SRR3657654	ovary	Akkouche et al., 2017	doi: 10.1016/j.molcel.2017.03.017.
	SRR3657655	ovary	Akkouche et al., 2017	doi: 10.1016/j.molcel.2017.03.017.
RIP-seq for Aub, Ago3 and Piwi
	GSM154620	ovary	Brennecke et al, 2007	doi: 10.1016/j.cell.2007.01.043
	GSM154621	ovary	Brennecke et al, 2007	doi: 10.1016/j.cell.2007.01.043
	GSM154622	ovary	Brennecke et al, 2007	doi: 10.1016/j.cell.2007.01.043
	SRR2042569	ovary	Sato et al, 2015	doi: 10.1016/j.molcel.2015.06.024
	SRR2042570	ovary	Sato et al, 2015	doi: 10.1016/j.molcel.2015.06.024
	SRR2042571	ovary	Sato et al, 2015	doi: 10.1016/j.molcel.2015.06.024
	SRR2042575	ovary	Sato et al, 2015	doi: 10.1016/j.molcel.2015.06.024
	SRR1746862	ovary	Mohn et al, 2015	doi: 10.1126/science.aaa1039
	SRR1746863	ovary	Mohn et al, 2015	doi: 10.1126/science.aaa1039
	SRR1746864	ovary	Mohn et al, 2015	doi: 10.1126/science.aaa1039
	SRR1746865	ovary	Mohn et al, 2015	doi: 10.1126/science.aaa1039
total RNA-seq
	SRR1187952	ovary	Mohn et al., 2014	doi: 10.1016/j.cell.2014.04.031
	SRR1187953	ovary	Mohn et al., 2014	doi: 10.1016/j.cell.2014.04.031
	SRR1187954	ovary	Mohn et al., 2014	doi: 10.1016/j.cell.2014.04.031
	SRR1187955	ovary	Mohn et al., 2014	doi: 10.1016/j.cell.2014.04.031
	SRR1187956	ovary	Mohn et al., 2014	doi: 10.1016/j.cell.2014.04.031
	SRR5445322	ovary	Andersen et al., 2017	doi: 10.1038/nature23482
	SRR5445323	ovary	Andersen et al., 2017	doi: 10.1038/nature23482
	SRR5445324	ovary	Andersen et al., 2017	doi: 10.1038/nature23482
	SRR5445325	ovary	Andersen et al., 2017	doi: 10.1038/nature23482
	SRR5445326	ovary	Andersen et al., 2017	doi: 10.1038/nature23482
	SRR5445327	ovary	Andersen et al., 2017	doi: 10.1038/nature23482
		testis	this study
	SRR3657656	ovary	Akkouche et al., 2017	doi: 10.1016/j.molcel.2017.03.017.
	SRR3657657	ovary	Akkouche et al., 2017	doi: 10.1016/j.molcel.2017.03.017.
	SRR3657658	ovary	Akkouche et al., 2017	doi: 10.1016/j.molcel.2017.03.017.
	SRR3657659	ovary	Akkouche et al., 2017	doi: 10.1016/j.molcel.2017.03.017.
	SRR8578627	ovary	ElMaghraby et al., 2019	doi: 10.1016/j.cell.2019.07.007
	SRR8578628	ovary	ElMaghraby et al., 2019	doi: 10.1016/j.cell.2019.07.007
	SRR767606	0-2hr embryo	modENCODE (Graveley et al., 2011) (Brown et al., 2014)	doi:10.1038/nature12962 & doi.org/10.1038/nature09715
	SRR1197337	0-2hr embryo	modENCODE (Graveley et al., 2011) (Brown et al., 2014)	doi:10.1038/nature12962 & doi.org/10.1038/nature09715
	SRR767613	12-14hr embryo	modENCODE (Graveley et al., 2011) (Brown et al., 2014)	doi:10.1038/nature12962 & doi.org/10.1038/nature09715
	SRR1197332	12-14hr embryo	modENCODE (Graveley et al., 2011) (Brown et al., 2014)	doi:10.1038/nature12962 & doi.org/10.1038/nature09715
	SRR767625	22-24hr embryo	modENCODE (Graveley et al., 2011) (Brown et al., 2014)	doi:10.1038/nature12962 & doi.org/10.1038/nature09715
	SRR1197328	22-24hr embryo	modENCODE (Graveley et al., 2011) (Brown et al., 2014)	doi:10.1038/nature12962 & doi.org/10.1038/nature09715
	SRR767623	L2	modENCODE (Graveley et al., 2011) (Brown et al., 2014)	doi:10.1038/nature12962 & doi.org/10.1038/nature09715
	SRR1197425	L2	modENCODE (Graveley et al., 2011) (Brown et al., 2014)	doi:10.1038/nature12962 & doi.org/10.1038/nature09715
	SRR1197324	L2	modENCODE (Graveley et al., 2011) (Brown et al., 2014)	doi:10.1038/nature12962 & doi.org/10.1038/nature09715
	SRR767617	WPP	modENCODE (Graveley et al., 2011) (Brown et al., 2014)	doi:10.1038/nature12962 & doi.org/10.1038/nature09715
	SRR1197290	WPP	modENCODE (Graveley et al., 2011) (Brown et al., 2014)	doi:10.1038/nature12962 & doi.org/10.1038/nature09715
	SRR767604	WPP_24hr	modENCODE (Graveley et al., 2011) (Brown et al., 2014)	doi:10.1038/nature12962 & doi.org/10.1038/nature09715
	SRR1197288	WPP_24hr	modENCODE (Graveley et al., 2011) (Brown et al., 2014)	doi:10.1038/nature12962 & doi.org/10.1038/nature09715
	SRR767611	WPP_3d	modENCODE (Graveley et al., 2011) (Brown et al., 2014)	doi:10.1038/nature12962 & doi.org/10.1038/nature09715
	SRR1197285	WPP_3d	modENCODE (Graveley et al., 2011) (Brown et al., 2014)	doi:10.1038/nature12962 & doi.org/10.1038/nature09715
	SRR1197317	adult_fem_1d	modENCODE (Graveley et al., 2011) (Brown et al., 2014)	doi:10.1038/nature12962 & doi.org/10.1038/nature09715
	SRR767621	adult_fem_1d	modENCODE (Graveley et al., 2011) (Brown et al., 2014)	doi:10.1038/nature12962 & doi.org/10.1038/nature09715
	SRR1197314	adult_fem_30d	modENCODE (Graveley et al., 2011) (Brown et al., 2014)	doi:10.1038/nature12962 & doi.org/10.1038/nature09715
	SRR1197411	adult_fem_30d	modENCODE (Graveley et al., 2011) (Brown et al., 2014)	doi:10.1038/nature12962 & doi.org/10.1038/nature09715
	SRR1197315	adult_male_1d	modENCODE (Graveley et al., 2011) (Brown et al., 2014)	doi:10.1038/nature12962 & doi.org/10.1038/nature09715
	SRR767619	adult_male_1d	modENCODE (Graveley et al., 2011) (Brown et al., 2014)	doi:10.1038/nature12962 & doi.org/10.1038/nature09715
	SRR1197413	adult_male_30d	modENCODE (Graveley et al., 2011) (Brown et al., 2014)	doi:10.1038/nature12962 & doi.org/10.1038/nature09715
	SRR1197311	adult_male_30d	modENCODE (Graveley et al., 2011) (Brown et al., 2014)	doi:10.1038/nature12962 & doi.org/10.1038/nature09715
	SRR1197486	adult_fem_4d_head	modENCODE (Graveley et al., 2011) (Brown et al., 2014)	doi:10.1038/nature12962 & doi.org/10.1038/nature09715
	SRR1197374	adult_fem_4d_head	modENCODE (Graveley et al., 2011) (Brown et al., 2014)	doi:10.1038/nature12962 & doi.org/10.1038/nature09715
	SRR1197294	adult_fem_4d_head	modENCODE (Graveley et al., 2011) (Brown et al., 2014)	doi:10.1038/nature12962 & doi.org/10.1038/nature09715
	SRR1197480	adult_fem_4d_ovary	modENCODE (Graveley et al., 2011) (Brown et al., 2014)	doi:10.1038/nature12962 & doi.org/10.1038/nature09715
	SRR1197376	adult_fem_4d_ovary	modENCODE (Graveley et al., 2011) (Brown et al., 2014)	doi:10.1038/nature12962 & doi.org/10.1038/nature09715
	SRR1197296	adult_fem_4d_ovary	modENCODE (Graveley et al., 2011) (Brown et al., 2014)	doi:10.1038/nature12962 & doi.org/10.1038/nature09715
	SRR1197301	adult_mal_4d_testes	modENCODE (Graveley et al., 2011) (Brown et al., 2014)	doi:10.1038/nature12962 & doi.org/10.1038/nature09715
	SRR1197381	adult_mal_4d_testes	modENCODE (Graveley et al., 2011) (Brown et al., 2014)	doi:10.1038/nature12962 & doi.org/10.1038/nature09715
	SRR1197377	adult_mal_4d_testes	modENCODE (Graveley et al., 2011) (Brown et al., 2014)	doi:10.1038/nature12962 & doi.org/10.1038/nature09715
	SRR1197481	adult_mal_4d_head	modENCODE (Graveley et al., 2011) (Brown et al., 2014)	doi:10.1038/nature12962 & doi.org/10.1038/nature09715
	SRR1197293	adult_mal_4d_head	modENCODE (Graveley et al., 2011) (Brown et al., 2014)	doi:10.1038/nature12962 & doi.org/10.1038/nature09715
	SRR1197373	adult_mal_4d_head	modENCODE (Graveley et al., 2011) (Brown et al., 2014)	doi:10.1038/nature12962 & doi.org/10.1038/nature09715
	SRR1197372	adult_mixed_sex_4d_carcass	modENCODE (Graveley et al., 2011) (Brown et al., 2014)	doi:10.1038/nature12962 & doi.org/10.1038/nature09715
	SRR1197292	adult_mixed_sex_4d_carcass	modENCODE (Graveley et al., 2011) (Brown et al., 2014)	doi:10.1038/nature12962 & doi.org/10.1038/nature09715
	SRR1197475	adult_mixed_sex_4d_carcass	modENCODE (Graveley et al., 2011) (Brown et al., 2014)	doi:10.1038/nature12962 & doi.org/10.1038/nature09715
mRNA-seq
	SRR8578630	ovary	ElMaghraby et al., 2019	doi: 10.1016/j.cell.2019.07.007
	SRR8578631	ovary	ElMaghraby et al., 2019	doi: 10.1016/j.cell.2019.07.007
	SRR8578632	ovary	ElMaghraby et al., 2019	doi: 10.1016/j.cell.2019.07.007
	SRR8578633	ovary	ElMaghraby et al., 2019	doi: 10.1016/j.cell.2019.07.007
	SRR8578634	ovary	ElMaghraby et al., 2019	doi: 10.1016/j.cell.2019.07.007
	SRR8578635	ovary	ElMaghraby et al., 2019	doi: 10.1016/j.cell.2019.07.007
	SRR100282	adult_fem_4d_head	modENCODE (Graveley et al., 2011) (Brown et al., 2014)	doi:10.1038/nature12962 & doi.org/10.1038/nature09715
	SRR100278	adult_fem_4d_head	modENCODE (Graveley et al., 2011) (Brown et al., 2014)	doi:10.1038/nature12962 & doi.org/10.1038/nature09715
	SRR070430	adult_fem_4d_head	modENCODE (Graveley et al., 2011) (Brown et al., 2014)	doi:10.1038/nature12962 & doi.org/10.1038/nature09715
	SRR070417	adult_fem_4d_ovary	modENCODE (Graveley et al., 2011) (Brown et al., 2014)	doi:10.1038/nature12962 & doi.org/10.1038/nature09715
	SRR070396	adult_fem_4d_ovary	modENCODE (Graveley et al., 2011) (Brown et al., 2014)	doi:10.1038/nature12962 & doi.org/10.1038/nature09715
	SRR350960	adult_mal_4d_testes	modENCODE (Graveley et al., 2011) (Brown et al., 2014)	doi:10.1038/nature12962 & doi.org/10.1038/nature09715
	SRR350961	adult_mal_4d_testes	modENCODE (Graveley et al., 2011) (Brown et al., 2014)	doi:10.1038/nature12962 & doi.org/10.1038/nature09715
	SRR070422	adult_mal_4d_testes	modENCODE (Graveley et al., 2011) (Brown et al., 2014)	doi:10.1038/nature12962 & doi.org/10.1038/nature09715
	SRR070400	adult_mal_4d_head	modENCODE (Graveley et al., 2011) (Brown et al., 2014)	doi:10.1038/nature12962 & doi.org/10.1038/nature09715
	SRR070416	adult_mal_4d_head	modENCODE (Graveley et al., 2011) (Brown et al., 2014)	doi:10.1038/nature12962 & doi.org/10.1038/nature09715
	SRR070387	adult_mixed_sex_4d_carcass	modENCODE (Graveley et al., 2011) (Brown et al., 2014)	doi:10.1038/nature12962 & doi.org/10.1038/nature09715
	SRR070402	adult_mixed_sex_4d_carcass	modENCODE (Graveley et al., 2011) (Brown et al., 2014)	doi:10.1038/nature12962 & doi.org/10.1038/nature09715
