## Supplementary material for "Heterochromatin-dependent transcription of satellite DNAs in the *Drosophila melanogaster* female germline": TableS5

### Sheet: Sheet1
Table S5. RIP-seq results for Piwi, Aub and Ago3 from ovaries (data from (Brennecke, et al. 2007; Mohn, et al. 2015; Sato, et al. 2015))
Piwi
	Sato, 2015	Brennecke, 2007	Mohn, 2015	Mohn, 2015	Average
1.688	0.709964	0.632447	1.41843	0.977059	0.934475
Rsp	0.097497	0.191993	0.124947	0.063186	0.119406
(AAGAG)n	3.4e-05	0	3.3e-05	2.8e-05	2.375e-05
42AB	6.62933		27.4337	16.4359	16.833
80F	1.6802		2.54242	1.88418	2.0356
miRNA (avarage)	2.38663e-05	5.96659e-05	0.000441527	0.00146778	0.00049821
Aub
	Sato, 2015	Brennecke, 2007	Mohn, 2015	Average
1.688	1.01714	3.5234	4.90428	3.14827
Rsp	0.035022	0.215169	0.115852	0.122014
(AAGAG)n	0	0	2.2e-05	7.33333e-06
42AB	10.8581		32.233	21.5456
80F	2.67209		2.65263	2.66236
miRNA (avarage)	3.57995e-05	3.57995e-05	0.000417661	0.000163087
Ago3
	Sato, 2015	Sato, 2015	Brennecke, 2007	Mohn, 2015	Average
1.688	1.0341	1.04471	2.03628	3.26063	1.84393
Rsp	0.042929	0.019702	0.106947	0.111576	0.0702886
(AAGAG)n	0.000152	0	0	3.1e-05	4.575e-05
42AB	9.30305	12.2119		27.7066	16.4072
80F	1.44435	1.0829		2.4498	1.65902
miRNA (avarage)	5.96659e-05	5.96659e-06	5.96659e-05	0.00110979	0.000308771
#numbers show % of reads in RIP-seq data mapped to each satDNA or other repeat
#Sato, 2015 has two replicates for Ago3 shown separately, and Mohn, 2015 has two replicates for Piwi shown separately
