## Supplementary material for "Heterochromatin-dependent transcription of satellite DNAs in the *Drosophila melanogaster* female germline": TableS6

### Sheet: Sheet1
Table S6. Log2 fold changes of small RNA abundance for satDNAs and piRNA clusters normalized to miRNA abundance (data from (Klattenhoff, et al. 2009; Pane, et al. 2011; Czech, et al. 2013; Le Thomas, et al. 2014; Mohn, et al. 2014; Andersen, et al. 2017; Parhad, et al. 2017))
#Protein	#Replicate	#Repeat	#Log2_fold_change
Cutoff	Cutoff_1	Rsp_SAT	-8.00108
Cutoff	Cutoff_1	1pt688_SAT	-4.80837
Cutoff	Cutoff_2	Rsp_SAT	-2.96252
Cutoff	Cutoff_2	1pt688_SAT	-1.41826
Cutoff	Cutoff_3	Rsp_SAT	-6.68719
Cutoff	Cutoff_3	1pt688_SAT	-3.71627
Deadlock	Deadlock_1	Rsp_SAT	-8.42657
Deadlock	Deadlock_1	1pt688_SAT	-5.17796
Deadlock	Deadlock_2	Rsp_SAT	-4.36534
Deadlock	Deadlock_2	1pt688_SAT	-1.99849
Moonshiner	Moonshiner	Rsp_SAT	-4.83034
Moonshiner	Moonshiner	1pt688_SAT	-2.8615
Rhino	Rhino_1	Rsp_SAT	-8.28569
Rhino	Rhino_1	1pt688_SAT	-4.91275
Rhino	Rhino_2	Rsp_SAT	-5.65887
Rhino	Rhino_2	1pt688_SAT	-5.19684
Rhino	Rhino_3	Rsp_SAT	-9.0078
Rhino	Rhino_3	1pt688_SAT	-6.15746
Rhino	Rhino_4	Rsp_SAT	-3.97876
Rhino	Rhino_4	1pt688_SAT	-3.68491
Cutoff	Cutoff_1	piRNA_cluster_20A	0.726921
Cutoff	Cutoff_1	piRNA_cluster_flamenco	0.0149078
Cutoff	Cutoff_1	piRNA_cluster_42AB	-8.42073
Cutoff	Cutoff_1	piRNA_cluster_38C1	-7.06247
Cutoff	Cutoff_1	piRNA_cluster_38C2	-6.62752
Cutoff	Cutoff_1	piRNA_cluster_80F	-5.29482
Cutoff	Cutoff_2	piRNA_cluster_20A	-1.70065
Cutoff	Cutoff_2	piRNA_cluster_flamenco	0.455908
Cutoff	Cutoff_2	piRNA_cluster_42AB	-1.7419
Cutoff	Cutoff_2	piRNA_cluster_38C1	-2.59128
Cutoff	Cutoff_2	piRNA_cluster_38C2	-1.45191
Cutoff	Cutoff_2	piRNA_cluster_80F	-1.47738
Cutoff	Cutoff_3	piRNA_cluster_20A	-0.657513
Cutoff	Cutoff_3	piRNA_cluster_flamenco	-1.30899
Cutoff	Cutoff_3	piRNA_cluster_42AB	-6.86556
Cutoff	Cutoff_3	piRNA_cluster_38C1	-6.77405
Cutoff	Cutoff_3	piRNA_cluster_38C2	-5.42548
Cutoff	Cutoff_3	piRNA_cluster_80F	-6.19336
Deadlock	Deadlock_1	piRNA_cluster_20A	0.51746
Deadlock	Deadlock_1	piRNA_cluster_flamenco	0.100744
Deadlock	Deadlock_1	piRNA_cluster_42AB	-7.52322
Deadlock	Deadlock_1	piRNA_cluster_38C1	-8.09187
Deadlock	Deadlock_1	piRNA_cluster_38C2	-7.08186
Deadlock	Deadlock_1	piRNA_cluster_80F	-6.27652
Deadlock	Deadlock_2	piRNA_cluster_20A	0.71548
Deadlock	Deadlock_2	piRNA_cluster_flamenco	0.508084
Deadlock	Deadlock_2	piRNA_cluster_42AB	-3.26001
Deadlock	Deadlock_2	piRNA_cluster_38C1	-2.27188
Deadlock	Deadlock_2	piRNA_cluster_38C2	-1.01348
Deadlock	Deadlock_2	piRNA_cluster_80F	-4.71857
Moonshiner	Moonshiner	piRNA_cluster_20A	0.479143
Moonshiner	Moonshiner	piRNA_cluster_flamenco	0.345486
Moonshiner	Moonshiner	piRNA_cluster_42AB	-2.04372
Moonshiner	Moonshiner	piRNA_cluster_38C1	3.46403
Moonshiner	Moonshiner	piRNA_cluster_38C2	3.13436
Moonshiner	Moonshiner	piRNA_cluster_80F	-3.14958
Rhino	Rhino_1	piRNA_cluster_20A	0.520713
Rhino	Rhino_1	piRNA_cluster_flamenco	0.125884
Rhino	Rhino_1	piRNA_cluster_42AB	-7.88227
Rhino	Rhino_1	piRNA_cluster_38C1	-7.10889
Rhino	Rhino_1	piRNA_cluster_38C2	-5.96371
Rhino	Rhino_1	piRNA_cluster_80F	-6.02787
Rhino	Rhino_2	piRNA_cluster_20A	0.590281
Rhino	Rhino_2	piRNA_cluster_flamenco	-0.911193
Rhino	Rhino_2	piRNA_cluster_42AB	-6.43463
Rhino	Rhino_2	piRNA_cluster_38C1	-5.50314
Rhino	Rhino_2	piRNA_cluster_38C2	-4.92607
Rhino	Rhino_2	piRNA_cluster_80F	-6.63215
Rhino	Rhino_3	piRNA_cluster_20A	-0.931784
Rhino	Rhino_3	piRNA_cluster_flamenco	-1.09478
Rhino	Rhino_3	piRNA_cluster_42AB	-9.18705
Rhino	Rhino_3	piRNA_cluster_38C1	-8.82231
Rhino	Rhino_3	piRNA_cluster_38C2	-8.78633
Rhino	Rhino_3	piRNA_cluster_80F	-5.67758
Rhino	Rhino_4	piRNA_cluster_20A	1.93211
Rhino	Rhino_4	piRNA_cluster_flamenco	0.929705
Rhino	Rhino_4	piRNA_cluster_42AB	-4.65291
Rhino	Rhino_4	piRNA_cluster_38C1	-3.33247
Rhino	Rhino_4	piRNA_cluster_38C2	-3.0835
Rhino	Rhino_4	piRNA_cluster_80F	-4.69231
Cutoff	Cutoff_1	(AAGAG)n	0.966923
Cutoff	Cutoff_2	(AAGAG)n	2.06684
Cutoff	Cutoff_3	(AAGAG)n	-0.878531
Deadlock	Deadlock_1	(AAGAG)n	2.00928
Deadlock	Deadlock_2	(AAGAG)n	-6.6295
Moonshiner	Moonshiner	(AAGAG)n	0.178811
Rhino	Rhino_1	(AAGAG)n	1.769
Rhino	Rhino_2	(AAGAG)n	-0.119981
Rhino	Rhino_3	(AAGAG)n	-0.026314
Rhino	Rhino_4	(AAGAG)n	-0.472604
