## Supplementary material for "Heterochromatin-dependent transcription of satellite DNAs in the *Drosophila melanogaster* female germline": TableS7

### Sheet: Sheet1
Table S7. Log2 fold changes of small RNA abundance for satDNAs and piRNA clusters normalized to the flamenco piRNA cluster (data from (Klattenhoff, et al. 2009; Pane, et al.2011; Czech, et al. 2013; Le Thomas, et al. 2014; Mohn, et al. 2014; Andersen, et al. 2017; Parhad, et al. 2017))
#Protein	#Replicate	#Repeat	#Log2_fold_change
Cutoff	Cutoff_1	Rsp_SAT	-7.81222
Cutoff	Cutoff_1	1pt688_SAT	-4.61887
Cutoff	Cutoff_2	Rsp_SAT	-3.05001
Cutoff	Cutoff_2	1pt688_SAT	-1.50558
Cutoff	Cutoff_3	Rsp_SAT	-5.59174
Cutoff	Cutoff_3	1pt688_SAT	-2.61991
Deadlock	Deadlock_1	Rsp_SAT	-8.36725
Deadlock	Deadlock_1	1pt688_SAT	-5.1178
Deadlock	Deadlock_2	Rsp_SAT	-4.53613
Deadlock	Deadlock_2	1pt688_SAT	-2.16918
Moonshiner	Moonshiner	Rsp_SAT	-4.93269
Moonshiner	Moonshiner	1pt688_SAT	-3.13442
Rhino	Rhino_1	Rsp_SAT	-8.19123
Rhino	Rhino_1	1pt688_SAT	-4.81752
Rhino	Rhino_2	Rsp_SAT	-4.50186
Rhino	Rhino_2	1pt688_SAT	-4.01131
Rhino	Rhino_3	Rsp_SAT	-7.9051
Rhino	Rhino_3	1pt688_SAT	-5.05293
Rhino	Rhino_4	Rsp_SAT	-4.9521
Rhino	Rhino_4	1pt688_SAT	-4.65829
Cutoff	Cutoff_1	piRNA_cluster_20A	0.712006
Cutoff	Cutoff_1	piRNA_cluster_flamenco	1.4427e-06
Cutoff	Cutoff_1	piRNA_cluster_42AB	-8.43571
Cutoff	Cutoff_1	piRNA_cluster_38C1	-7.0776
Cutoff	Cutoff_1	piRNA_cluster_38C2	-6.64281
Cutoff	Cutoff_1	piRNA_cluster_80F	-5.30981
Cutoff	Cutoff_2	piRNA_cluster_20A	-2.15641
Cutoff	Cutoff_2	piRNA_cluster_flamenco	7.21348e-07
Cutoff	Cutoff_2	piRNA_cluster_42AB	-2.19742
Cutoff	Cutoff_2	piRNA_cluster_38C1	-3.04748
Cutoff	Cutoff_2	piRNA_cluster_38C2	-1.90855
Cutoff	Cutoff_2	piRNA_cluster_80F	-1.93332
Cutoff	Cutoff_3	piRNA_cluster_20A	0.651479
Cutoff	Cutoff_3	piRNA_cluster_flamenco	0
Cutoff	Cutoff_3	piRNA_cluster_42AB	-5.55663
Cutoff	Cutoff_3	piRNA_cluster_38C1	-5.46569
Cutoff	Cutoff_3	piRNA_cluster_38C2	-4.11687
Cutoff	Cutoff_3	piRNA_cluster_80F	-4.88471
Deadlock	Deadlock_1	piRNA_cluster_20A	0.416718
Deadlock	Deadlock_1	piRNA_cluster_flamenco	1.4427e-06
Deadlock	Deadlock_1	piRNA_cluster_42AB	-7.624
Deadlock	Deadlock_1	piRNA_cluster_38C1	-8.19307
Deadlock	Deadlock_1	piRNA_cluster_38C2	-7.18313
Deadlock	Deadlock_1	piRNA_cluster_80F	-6.3774
Deadlock	Deadlock_2	piRNA_cluster_20A	0.207392
Deadlock	Deadlock_2	piRNA_cluster_flamenco	0
Deadlock	Deadlock_2	piRNA_cluster_42AB	-3.76809
Deadlock	Deadlock_2	piRNA_cluster_38C1	-2.77997
Deadlock	Deadlock_2	piRNA_cluster_38C2	-1.52157
Deadlock	Deadlock_2	piRNA_cluster_80F	-5.2267
Moonshiner	Moonshiner	piRNA_cluster_20A	0.114818
Moonshiner	Moonshiner	piRNA_cluster_flamenco	-1.4427e-06
Moonshiner	Moonshiner	piRNA_cluster_42AB	-2.34713
Moonshiner	Moonshiner	piRNA_cluster_38C1	3.25536
Moonshiner	Moonshiner	piRNA_cluster_38C2	2.76738
Moonshiner	Moonshiner	piRNA_cluster_80F	-3.43012
Rhino	Rhino_1	piRNA_cluster_20A	0.394831
Rhino	Rhino_1	piRNA_cluster_flamenco	0
Rhino	Rhino_1	piRNA_cluster_42AB	-8.0082
Rhino	Rhino_1	piRNA_cluster_38C1	-7.235
Rhino	Rhino_1	piRNA_cluster_38C2	-6.08984
Rhino	Rhino_1	piRNA_cluster_80F	-6.15387
Rhino	Rhino_2	piRNA_cluster_20A	1.38004
Rhino	Rhino_2	piRNA_cluster_flamenco	-1.4427e-06
Rhino	Rhino_2	piRNA_cluster_42AB	-5.58967
Rhino	Rhino_2	piRNA_cluster_38C1	-4.58489
Rhino	Rhino_2	piRNA_cluster_38C2	-4.14504
Rhino	Rhino_2	piRNA_cluster_80F	-5.7852
Rhino	Rhino_3	piRNA_cluster_20A	0.16299
Rhino	Rhino_3	piRNA_cluster_flamenco	0
Rhino	Rhino_3	piRNA_cluster_42AB	-8.09243
Rhino	Rhino_3	piRNA_cluster_38C1	-7.72818
Rhino	Rhino_3	piRNA_cluster_38C2	-7.69235
Rhino	Rhino_3	piRNA_cluster_80F	-4.58302
Rhino	Rhino_4	piRNA_cluster_20A	1.00241
Rhino	Rhino_4	piRNA_cluster_flamenco	7.21349e-06
Rhino	Rhino_4	piRNA_cluster_42AB	-5.58261
Rhino	Rhino_4	piRNA_cluster_38C1	-4.26216
Rhino	Rhino_4	piRNA_cluster_38C2	-4.01319
Rhino	Rhino_4	piRNA_cluster_80F	-5.62201
Cutoff	Cutoff_1	(AAGAG)n	1.15718
Cutoff	Cutoff_2	(AAGAG)n	1.9831
Cutoff	Cutoff_3	(AAGAG)n	0.216364
Deadlock	Deadlock_1	(AAGAG)n	2.07063
Deadlock	Deadlock_2	(AAGAG)n	-10.3726
Moonshiner	Moonshiner	(AAGAG)n	0.129188
Rhino	Rhino_1	(AAGAG)n	1.86534
Rhino	Rhino_2	(AAGAG)n	1.30101
Rhino	Rhino_3	(AAGAG)n	1.07804
Rhino	Rhino_4	(AAGAG)n	-1.44597
