## Supplementary material for "Heterochromatin-dependent transcription of satellite DNAs in the *Drosophila melanogaster* female germline": TableS8

Table S8. Log2 fold change of total RNA abundance for satDNAs and piRNA clusters (data from (Mohn et al. 2014; Andersen et al. 2017))
protein	repeatID	baseMean	log2FoldChange	lfcSE	stat	pvalue	padj
Cutoff	Rsp_SAT	151.029502	-0.988229361	0.875273224	-1.129052431	0.258875717	0.999618675
Cutoff	1pt688_SAT	2412.440831	-0.086780585	0.669691732	-0.129582883	0.896896447	0.999618675
Deadlock	Rsp_SAT	104.4074682	-1.32187933	0.920035244	-1.436770317	0.150783267	0.998380646
Deadlock	1pt688_SAT	1912.250259	0.295483588	0.67417396	0.438289826	0.6611762	0.998380646
Moonshiner	Rsp_SAT	94.4734666	-0.453020549	0.2585044	-1.752467459	0.079693461	0.490015989
Moonshiner	1pt688_SAT	2428.009188	-0.266223166	0.086167474	-3.089601591	0.002004251	0.022423505
Rhino	Rsp_SAT	136.451267	0.02566687	0.469555942	0.054662006	0.956407739	0.999536296
Rhino	1pt688_SAT	2278.064129	-0.194832272	0.240134598	-0.811346111	0.417166937	0.999536296
Cutoff	piRNA_cluster_38C2	520.6740901	-1.786200828	0.648528943	-2.754234561	0.005882959	0.321416885
Cutoff	piRNA_cluster_38C1	372.1774421	-1.659978493	0.646668392	-2.566970201	0.010259143	0.51438865
Cutoff	piRNA_cluster_42AB	6215.622593	-0.752318038	0.639282443	-1.176816362	0.239268811	0.999933933
Cutoff	piRNA_cluster_20A	21556.3689	0.710747643	0.633884972	1.121256496	0.262178698	0.999933933
Cutoff	piRNA_cluster_80F	8897.497403	0.422125053	0.64231907	0.65718904	0.511059372	0.999933933
Cutoff	piRNA_cluster_flamenco	1971.031374	-0.01202246	0.589593845	-0.020391088	0.983731393	0.999933933
Deadlock	piRNA_cluster_38C1	275.9890267	-1.405447559	0.656536853	-2.140698656	0.032298347	0.981706755
Deadlock	piRNA_cluster_38C2	391.4523675	-1.38170335	0.651420574	-2.121061883	0.033916595	0.982650436
Deadlock	piRNA_cluster_flamenco	1652.881597	0.555418667	0.581849167	0.954574997	0.339792666	0.998504371
Deadlock	piRNA_cluster_42AB	5846.75928	0.464278102	0.628977772	0.738147074	0.460425081	0.998504371
Deadlock	piRNA_cluster_20A	14092.82442	0.371094367	0.623885095	0.594812042	0.551969117	0.998504371
Deadlock	piRNA_cluster_80F	6269.81813	0.334042145	0.632687368	0.52797347	0.59751775	0.998504371
Moonshiner	piRNA_cluster_42AB	4070.520301	-0.827022404	0.040748204	-20.29592307	1.40E-91	6.42E-89
Moonshiner	piRNA_cluster_38C2	874.0102444	1.549946377	0.089852183	17.24995795	1.12E-66	2.57E-64
Moonshiner	piRNA_cluster_38C1	448.265537	1.669922474	0.125859739	13.26812282	3.54E-40	4.65E-38
Moonshiner	piRNA_cluster_20A	9184.660433	0.196953578	0.028631943	6.878805974	6.04E-12	2.82E-10
Moonshiner	piRNA_cluster_80F	3004.544068	-0.308161266	0.045896121	-6.714320553	1.89E-11	8.40E-10
Moonshiner	piRNA_cluster_flamenco	11330.2141	-0.094635978	0.026073145	-3.629634187	0.000283823	0.004884478
Rhino	piRNA_cluster_38C1	210.296383	-1.467834345	0.262567103	-5.590320823	2.27E-08	1.55E-06
Rhino	piRNA_cluster_38C2	371.3853736	-1.244826985	0.263737706	-4.719943167	2.36E-06	0.000123402
Rhino	piRNA_cluster_42AB	5087.680888	-0.300003619	0.258136852	-1.162188261	0.245159002	0.999860075
Rhino	piRNA_cluster_20A	11945.76158	0.26830092	0.257044569	1.043791433	0.296581896	0.999860075
Rhino	piRNA_cluster_flamenco	7934.237178	0.100869685	0.193667184	0.520840356	0.602477988	0.999860075
Rhino	piRNA_cluster_80F	4483.925894	-0.109049761	0.265024427	-0.411470602	0.680727493	0.999860075
