## Supplementary material for "Heterochromatin-dependent transcription of satellite DNAs in the *Drosophila melanogaster* female germline": TableS9

TableS9. Log2 fold change of total and polyA selected RNA abundance in Rhi mutant for satDNAs and piRNA clusters (data from (ElMaghraby et al. 2019))
RNA-seq	Repeat	baseMean	log2FoldChange	lfcSE	stat	pvalue	padj
polyA	Rsp_SAT	15.84584379	2.825752958	0.560181455	5.044352917	4.55E-07	6.08E-06
polyA	1pt688_SAT	598.1705826	0.061741874	0.135641917	0.455182851	0.648977697	0.909347788
polyA	piRNA_cluster_38C2	161.8712533	2.489558259	0.201106264	12.37931734	3.38E-35	2.24E-33
polyA	piRNA_cluster_42AB	2590.318933	0.614475348	0.078513034	7.826411966	5.02E-15	1.76E-13
polyA	piRNA_cluster_20A	5827.301277	-0.482854994	0.072267894	-6.681459352	2.37E-11	6.44E-10
polyA	piRNA_cluster_flamenco	88.80872488	-1.101734846	0.229218721	-4.806478461	1.54E-06	2.66E-05
polyA	piRNA_cluster_38C1	47.96263487	0.665918976	0.274130323	2.42920582	0.015131939	0.097886835
polyA	piRNA_cluster_80F	2513.499777	0.092418645	0.088121241	1.048766948	0.294285393	0.719247453
totalRNA	Rsp_SAT	515.670297	1.599890101	1.117781886	1.431307951	0.152341976	0.998916386
totalRNA	1pt688_SAT	9090.296514	0.097526775	0.768778395	0.126859412	0.899051671	0.998916386
totalRNA	piRNA_cluster_38C1	396.1590169	-3.122545931	2.42718764	-1.286487241	0.198273069	0.997659313
totalRNA	piRNA_cluster_38C2	736.094269	-2.574959241	2.110701827	-1.219954049	0.222482295	0.997659313
totalRNA	piRNA_cluster_80F	5516.343935	-0.646436387	0.607447742	-1.064184362	0.28724519	0.997659313
totalRNA	piRNA_cluster_42AB	10634.58806	-0.598891597	0.593260059	-1.009492527	0.312738484	0.997659313
totalRNA	piRNA_cluster_flamenco	4124.202037	0.171642109	0.506014856	0.339203696	0.734456285	0.997659313
totalRNA	piRNA_cluster_20A	12570.02634	-0.143552305	0.499625896	-0.287319585	0.773867628	0.997659313
