## Supplementary material for "Heterochromatin-dependent transcription of satellite DNAs in the *Drosophila melanogaster* female germline": TableS10

### Sheet: Sheet1
TableS10. Log2 fold change of H3K9me3 ChIP/input enrichment levels in Piwi germline knockdown/mutant for satDNAs and piRNA clusters (data from (Klenov, et al. 2014; Le Thomas, et al. 2014; Mohn, et al. 2014))
#condition	#repeat	#log2_FC
ovary_Mohn_H3K9me3_piwiKD	Rsp_SAT	0.43
ovary_Mohn_H3K9me3_piwiKD	1pt688_SAT	0.47
ovary_Mohn_H3K9me3_piwiKD	piRNA_cluster_20A	-0.29
ovary_Mohn_H3K9me3_piwiKD	piRNA_cluster_flamenco	0.26
ovary_Mohn_H3K9me3_piwiKD	piRNA_cluster_42AB	-0.45
ovary_Mohn_H3K9me3_piwiKD	piRNA_cluster_38C1	0.14
ovary_Mohn_H3K9me3_piwiKD	piRNA_cluster_38C2	0.21
ovary_Mohn_H3K9me3_piwiKD	piRNA_cluster_80F	-0.2
ovary_Le.Thomas_H3K9me3_piwiKD	Rsp_SAT	-1.11
ovary_Le.Thomas_H3K9me3_piwiKD	1pt688_SAT	-1.29
ovary_Le.Thomas_H3K9me3_piwiKD	piRNA_cluster_20A	-0.3
ovary_Le.Thomas_H3K9me3_piwiKD	piRNA_cluster_flamenco	-0.51
ovary_Le.Thomas_H3K9me3_piwiKD	piRNA_cluster_42AB	-0.84
ovary_Le.Thomas_H3K9me3_piwiKD	piRNA_cluster_38C1	-0.18
ovary_Le.Thomas_H3K9me3_piwiKD	piRNA_cluster_38C2	-0.34
ovary_Le.Thomas_H3K9me3_piwiKD	piRNA_cluster_80F	-0.25
ovary_Klenov_H3K9me3_piwimutant	Rsp_SAT	0.38
ovary_Klenov_H3K9me3_piwimutant	1pt688_SAT	0.42
ovary_Klenov_H3K9me3_piwimutant	piRNA_cluster_20A	-0.28
ovary_Klenov_H3K9me3_piwimutant	piRNA_cluster_flamenco	-0.07
ovary_Klenov_H3K9me3_piwimutant	piRNA_cluster_42AB	0.03
ovary_Klenov_H3K9me3_piwimutant	piRNA_cluster_38C1	-0.08
ovary_Klenov_H3K9me3_piwimutant	piRNA_cluster_38C2	-0.18
ovary_Klenov_H3K9me3_piwimutant	piRNA_cluster_80F	0.21
