## Supplementary material for "Heterochromatin-dependent transcription of satellite DNAs in the *Drosophila melanogaster* female germline": TableS11

### Sheet: Sheet1
Table S11. Rsp probe sequences
ATCGGAAATTCACCCATTTT
TGAAATCGGAAAATCACCAA
AATCGGAAAATCACCCATTT
TGAAATCGGAAATTCACCCA
CAGAATCTCTAGAAGGTGTC
CAGTTGAACAGAATCTCTAG
GTTGAACAGAATCTCTAGAA
TGCGTACCAGTTGAACAGAA
ATCGGAAAATTACCCATTTT
AATCGGAAAATCACCAAATT
CCAGGTTTAAATAATCTGTA
TGTTTTTGTGTACCAGGTTT
CTTAGTCAATTTATTGTTTT
TATCTTCTGTTTGTCTGGTA
CAGGTTTAAATAATCTGTAG
TCTGTAGAAGGTATCTTCTG
TGAAATCGGAAATTCAACCA
TCGAAAAATCACCCATTTTG
TGAAATCGGAAAATCATCAA
TCTAGAAGGTGTCTTCTGTT
TCGATAAATCACCCATTTTG
AAACTTAGGCAATTTACTGT
GTCAATTTATTGTGTTTGTG
AATCGGAAAATCCCCCATTT
TGAAATCGGAACATCACCCA
ATCGGAAAATCACCAACTTT
TCGGCAAATCACCAATTTTG
TGTCTGGTACTTGAAATCGG
TGCTTACCAGTTGAACAGAA
TGAAATCGGAAAATGACCCA
CGCCCATTACTTGAAATCGG
AAGTTGTGTCATTTTAAGCG
TCGCCTGGTACTTGAAATCG
TCGTCTGGTACTTGAAATCG
TTAAATAATCTGTAGAAGGT
TAGAAGGTGTCTTCTGTTCG
AGGTATCTTCTGTTTGTCTG
TTTGTCTGGTACTTGAAATC
TTGCGTACCAGTTGAACAGA
CTTACCAGTTGAACAGAATC
TCGCCTATTACTTGAAATCG
GGTATCTTCTGTTCGCCTGG
GAAGGTGTCTTCTGTTCGTC
GTCTATTACTTGAAATCGGA
TGTGTACCAGGTTTAAATAA
TGTTTTTGCTTACCAGTTGA
CATTTTGACCGCTTAAAATG
GGTACTTGAAATCGAAAAAT
